# Extensive location bias of the GPCR-dependent translatome via site-selective activation of mTOR

**DOI:** 10.1101/2024.06.17.599400

**Authors:** Matthew J Klauer, Caitlin AD Jagla, Nikoleta G Tsvetanova

## Abstract

G protein-coupled receptors (GPCRs) modulate various physiological functions by re-wiring cellular gene expression in response to extracellular signals. Control of gene expression by GPCRs has been studied almost exclusively at the transcriptional level, neglecting an extensive amount of regulation that takes place translationally. Hence, little is known about the nature and mechanisms of gene-specific post-transcriptional regulation downstream of receptor activation. Here, we apply an unbiased multiomics approach to delineate an extensive translational regulatory program initiated by the prototypical beta2-adrenergic receptor (β2-AR) and provide mechanistic insights into how these processes are orchestrated. Using ribosome profiling (Ribo-seq), we identify nearly 120 novel gene targets of adrenergic receptor activity which expression is exclusively regulated at the level of translation. We next show that all translational changes are induced selectively by endosomal β2-ARs. We further report that this proceeds through activation of the mammalian target of rapamycin (mTOR) pathway. Specifically, within the set of translational GPCR targets we discover significant enrichment of genes with 5’ terminal oligopyrimidine (TOP) motifs, a gene class classically known to be translationally regulated by mTOR. We then demonstrate that endosomal β2-ARs are required for mTOR activation and subsequent mTOR-dependent TOP mRNA translation. Together, this comprehensive analysis of drug-induced translational regulation establishes a critical role for location-biased GPCR signaling in fine-tuning the cellular protein landscape.
