## Supplementary Table 2 for "Extensive location bias of the GPCR-dependent translatome via site-selective activation of mTOR"

### Sheet: Sheet1
Transcriptional Targets GOrilla Results
GO term	Description	P-value	logP	Gene Names
GO:0048522	positive regulation of cellular process	2.36e-07	-6.62709	PCK1	CGA	PER1	ATF3	FOSL2	NR4A1	SLFN11	KRT17	JUNB	RIPK1	YPEL3	CTH	BMP2	ATP1B3	COL1A1	PHLDB2	TFRC	NEDD9	RNF122	ADAMTS1	PSRC1	NEFL	AVPI1	RAB3A	DUSP1	RAB9A	CD55	GADD45B	EN2	NFATC1	SYAP1	NR4A2	USP36	TBX3	CASP9	PNP	ETS2	NFIL3
GO:1900744	regulation of p38MAPK cascade	9.24e-06	-5.03433	GADD45B	PER1	BMP2	DUSP1
GO:0043435	response to corticotropin-releasing hormone	3.49e-05	-4.45717	NR4A1	NR4A2
GO:0051094	positive regulation of developmental process	5.27e-05	-4.27819	PCK1	NEDD9	NEFL	KRT17	JUNB	RIPK1	YPEL3	CTH	BMP2	SYAP1	COL1A1	PHLDB2	PNP	TFRC
GO:0045893	positive regulation of transcription, DNA-templated	9.09e-05	-4.04144	PCK1	CGA	PSRC1	PER1	ATF3	FOSL2	NR4A1	RIPK1	JUNB	EN2	NFATC1	BMP2	NR4A2	COL1A1	TBX3	ETS2	NFIL3
GO:0010941	regulation of cell death	0.000118	-3.92812	RNF122	NEFL	ATF3	SLFN11	DUSP1	GADD45B	RIPK1	EN2	CTH	BMP2	FBXO11	USP36	NR4A2	TBX3	CASP9	TFRC
GO:0051591	response to cAMP	0.000141	-3.85078	PCK1	PER1	COL1A1	DUSP1
Translational Targets GOrilla Results
GO term	Description	P-value	logP
GO:0006412	translation	1.46e-05	-4.83565	RPS29	MRPL2	RPL3	RPL31	RPL22L1	RPL34	RPS3	AGO2	MRPL34	RPS13
GO:0019083	viral transcription	2.01e-05	-4.6968	RPS29	RPL3	UBA52	RPL31	RPL34	NUP50	RPS3	RPS13
GO:0006614	SRP-dependent cotranslational protein targeting to membrane	2.65e-05	-4.57675	RPS29	RPL3	UBA52	RPL31	RPL34	RPS3	RPS13
GO:0000956	nuclear-transcribed mRNA catabolic process	0.000105	-3.97881	RPS29	CNOT4	RPL3	UBA52	RPL31	RPL34	RPS3	RPS13	EDC3
GO:0006880	intracellular sequestering of iron ion	0.000377	-3.42366	FTL	FTH1

### Sheet: Sheet2
RPS29	-	ribosomal	protein	s29
CNOT4	-	ccr4-not	transcription	complex,	subunit	4
RPL3	-	ribosomal	protein	l3
UBA52	-	ubiquitin	a-52	residue	ribosomal	protein	fusion	product	1
RPL31	-	ribosomal	protein	l31
RPL34	-	ribosomal	protein	l34
RPS3	-	ribosomal	protein	s3
RPS13	-	ribosomal	protein	s13
EDC3	-	enhancer	of	mrna	decapping	3
